# Novel regulators of nitric oxide signaling triggered by host perception in a plant pathogen

**DOI:** 10.1101/779173

**Authors:** Yi Ding, Donald M. Gardiner, Di Xiao, Kemal Kazan

**Affiliations:** Agriculture and Food, Commonwealth Scientific and Industrial Research Organization, 306 Carmody Road, St Lucia, 4067, Queensland, Australia; The School of Chemistry and Molecular Biosciences, The University of Queensland, St Lucia 4072, Queensland, Australia

**Author notes:** **Corresponding authors** Donald M. Gardiner, Kemal Kazan.

## Abstract

The rhizosphere interaction between plant roots or pathogenic microbes is initiated by mutual exchange of signals. However, how soil pathogens sense host signals is largely unknown. Here, we studied early molecular events associated with host recognition in *Fusarium graminearum*, an economically important fungal pathogen that can infect both roots and heads of cereal crops. We found that host-sensing prior to physical contact with plant roots radically alters the transcriptome and triggers nitric oxide (NO) production in *F. graminearum*. We identified an ankyrin-repeat domain containing protein (FgANK1) required for host-mediated NO production and virulence in *F. graminearum*. In the absence of host plant, FgANK1 resides in the cytoplasm. In response to host signals, FgANK1 translocates to the nucleus and interacts with a zinc finger transcription factor (FgZC1), also required for NO production and virulence in *F. graminearum*. Our results reveal new mechanistic insights into host-recognition strategies employed by soil pathogens.
