## Supplementary Table 1 for "Novel regulators of nitric oxide signaling triggered by host perception in a plant pathogen"

### Sheet: Sheet1
Supplemental Table 1.
Targeted Fg deletion mutants characterized in this study.
a PHYRE2 (PDB) confidence score higher than 90
b Observable mutant phenotypes? Y: yes; N: No
Gene	Description	Domain annotation (PDB)a	GO	logFC Pre-contact vs Fg-only	logFC In planta vs Fg-only		PDAb	Cell wallb	Oxidativeb	Osmoticb	B. distachyon rootb	Wheat headb	Sporeb	Pre-contact NOb
FG05_12110	Hypothetical protein	Hydrolase	C:extracellular space	3.13716	3.87205		N	N	N	N	N	N	N	N
FG05_06802	Hypothetical protein	WD repeats	C:nucleus	1.96337	2.08311		N	N	N	N	N	N	N	N
FG05_09843	Armadillo-type fold containing	Armadillo-type fold containing	F:protein binding; C:plasma membrane	1.00431	1.72287		N	N	N	N	N	N	N	N
FG05_11858	Hypothetical protein	Kringle-like receptor	C: extracellular space	5.70619	ns		Y	Y	Y	Y	N	N	N	N
FG05_03495	Hypothetical protein (Signal peptide)	NA	C:extracellular space	1.2861	-5.07646		N	N	N	N	N	Y	N	N
FG05_02861	Hypothetical protein	NA	C:extracellular space	-4.03244	1.86724		N	N	N	Y	N	Y	N	N
FG05_09972	Hypothetical protein	Translation, transferase	C:cytoplasm	-4.14149	-7.51425		N	N	N	N	Y	N	N	N
FG05_10687	Hypothetical protein	Lipocalins	C:extracellular space	1.58996	-5.34732		N	N	N	N	Y	N	N	N
FG05_12439	Hypothetical protein	NA	C: extracellular space	1.92885	-1.62703		N	N	N	Y	Y	N	N	N
FG05_11577	Hypothetical protein	Ubiquitin-like	C:organelle membrane	4.36799	ns		N	N	N	Y	Y	Y	N	N
FG05_11507	Hypothetical protein (Signal peptide)	Signaling protein	C:plasma membrane	2.60692	-5.07027		N	N	N	Y	Y	N	N	N
FG05_02878	Hypothetical protein	Myosin Motor	C:cytoplasm	2.69407	-5.12231		N	N	N	N	Y	N	N	N
FG05_02876	Hypothetical protein (Signal peptide)	Signaling protein	C:extracellular space	2.6763	-6.60546		N	N	N	N	Y	N	N	N
FG05_02447	Hypothetical protein (Signal peptide)	Structural protein	C:anchored component of plasma membrane	2.47948	-2.56379		N	N	N	N	Y	N	N	N
FG05_11513	Hypothetical protein (Signal peptide)	Sugar binding protein	C:extracellular space	2.11257	ns		N	N	N	Y	Y	N	N	N
FG05_13952	Hypothetical protein (Signal peptide)	Signaling protein	C:extracellular space	-3.11966	-1.99653		N	N	N	N	Y	Y	N	N
FG05_00009	Hypothetical protein (Signal peptide)	Sugar binding protein	C:extracellular space	2.64603	-7.92567		N	N	N	Y	Y	Y	N	N
FG05_06479	Hypothetical protein (Signal peptide)	WSC-doamin containing	F:protein binding; C:anchored component of plasma membrane	2.85072	-4.84452		Y	Y	Y	Y	Y	Y	N	N
FG05_03954	Major allergen (Signal peptide)	Zincin-like	F: metallopeptidase activity; C:extracellular space	1.40321	-5.12122		Y	Y	Y	N	Y	Y	N	N
FG05_02961	Hypothetical protein (Signal peptide)	Crambin-like	C:anchored component of plasma membrane	2.35757	-3.0125		N	N	N	Y	Y	Y	N	N
FG05_02877	Ankyrin repeat protein	Structural protein	F:protein binding; C:cytoplasm	2.47758	-6.36482		Y	Y	Y	Y	Y	Y	N	Y
