## Supplementary Table 2 for "Novel regulators of nitric oxide signaling triggered by host perception in a plant pathogen"

### Sheet: Sheet1
Supplemental Table 2.
Primer and gene fragment sequences used in this study.
Primers	Sequence 5´- 3´ (tag sequence underlined)	Note		gBlocks	Sequence 5´- 3´ (tag sequence colored)
gpd-nptII-F	GCTCCTTATTGAAGTCGGAG	Amplification of gene fragments used for targeted deletion in Fg		FG05_11577_U	ATAACTAATTACATGATGCGGCCCTCTAGAGTTCTGTTGTGTTGGTTGGAGGTTAACATGCAGAAGGATTTGGGAACATTTTCAAGCGAGTAGGCCGGCGTTGTTGGTTGTAAAATAACTCAGGATCCGTAATGAAACTTGTGCAACGGTTCCATCGGGGGCACAAAAGTCTTCTTGGCAGTGATAAGAGTGTGTTGGAACATGAAGTTGTCCCAGTTGGTCTACATATATCTAATAATGATTAGCTTCATCAAATGTGCCGGACATAGATAAGCAGGATTGTTTAATCAGTAACCGGGACTTGTTTTATATAGTGGTAAATTTGCATGGATATTGATTAATCAAGACTATCCAATTGAGACAATCATGTGAGCCGAATAAGAAGGCGAACAGACGCAT…
gpd-nptII-R	TCAGAAGAACTCGTCAAGAA			FG05_11577_D	TTCTATCGCCTTCTTGACGAGTTCTTCTGATAGATGTTGCCTTGGCTTTGGTGTTGTGTCTTGTTTTGCGCTTTATATCTGCGGGGAGAGTCAAACCTTTAGTATGTCAATAGCTACCAATCCTGAATCAATACATACAACATGAAAGCCCTCTTCGCTGTCGTATTAAACTTTTATCACATTGTGCCTTTACGCCAAATATACGCCTTTATAATAGTTGATGGTTAATGAATGAAACTGTAGAATTCAAAAGAGGGCATATCTACATAAGTCTTAAGGAATAATAATTCCAAACTAAGAATCAGAATAGAAGATTTGCCCTTTCTTCCGGAGCTCGACCTTGAGGTTGGCAACCTCATCAGGAGGCAAAATACTTTCCAACGCGAACAAGTAAAACTC…
C02877U_F	ATAACTAATTACATGATGCGGCCCTCTAGACTTGTCACCTTTTCTGAGACTT			FG05_12110_U	ATAACTAATTACATGATGCGGCCCTCTAGAATTATTGTCAGGTACGGTATATCCAGTAGTTCGGCAAGTCAGTATGGTAGTTCAGAAGTGTTATGTAATCATCAAATGTCTTGCTACCTATCGATAAGAAAACTTGCAAATCCCAACAAGAATTAAGATTCAAGATATATTCGGGCCTTATCTATGGTGGTCAATCGATTGGAAAGATCGGTGTATCTTGGGACAAGATGTAGCCTGATGTGCGATCTGGATCGGATTATGATCCATTCATTTCCCTGCTTCGGCAGACGCCGGTCATCCATCAGATGGTTTTGTAGCGCCTGGAAAGTTACCCTGGAGAACACAAGAATGAGCTCAACGAGAATCATACTGGTATCAAATGGTCAGAACATCGTATAA…
C02877U_R	CCGCTCCGTCCTCCGACTTCAATAAGGAGCGGTGATGGGACAAAATCGGATA			FG05_12110_D	TTCTATCGCCTTCTTGACGAGTTCTTCTGAACAACCATCGGTCTAGAAATGCAGGCGTTTCAGACCACATCAACTTCACGACACATAACGCATATTAACGAAGAAACATACACATATTAAAATACTTGCTGGCAAGATCAACTTCTCAAGCAAGACAAGTACACTACAACTATTATACTACGGCCTGGATTAGATAAAGACACATACACTAGCGAGCGATAGAATTTTGGGCAAGGATCCCACTTAGATTACACAACGTTTCAACATGCGTGACGATACAATCTTGGCCACTGCATGAAGACACCGTGAATGTACGAACAAGGGTATTTAAACACATTTAGAATTATTCACGAGATCGACAGGTGTGAGTCACCTCCTTCATTTAAACGACCAGTGCTT…
C02877D_F	TTCTATCGCCTTCTTGACGAGTTCTTCTGAGGTGATACTCCTCGCAGGAAGTA			FG05_06802_D	TTCTATCGCCTTCTTGACGAGTTCTTCTGAAGAAGCGTAATAGATATTTGATACAACCCCAAATAGACGTGGCGGAGGCTGCGACTCACACCATCTGTTATATATCATTAGCATCGGGGAAAATTAGGTCTAATACTCGCTGGTGATCCTTTAGGAGTCGGGTGTTCAATGGAAAAATTTGTGATGGGTATAGACTTTAATAATCTTTTCACTCGAGGTGTCTTCTCTACTATATTCGTCGCGTTAAGTACTTTTCTTTCTGACCGTCCTGACATAATACCGATTCCTATAAACCATGGCCCTAAAGACCTCTATCCATAATTCTCTGTCCTTATAAGCCCATACAATGCAATGTCGCCCATCAAGGCAGACATATTCATCCCGTCAAGTCGATGGTTC…
C02877D_R	ATACGACTCACTATAGGGAATATTAAGCTTGACTCTTACATGATTGTCAAGAG			FG05_06802_U	ATAACTAATTACATGATGCGGCCCTCTAGAAACATACTGTGCGTATCCATGTGCGGCATAGGGAACCTCGGCCAGCGACGCTAGGTAGTCGAGCCAGTAGAGGGATGGCTTGCCAGTGATGGGATCAACACCACCCATAAGCAGGTTGACATTGTAAGGCTTTCGGGATCGCAAGCTGGTGGCTAGCTCTCCACGGACAAAGTGGGCAAGAGCAGAGGGGGATAAGTCGGACTCGTTTCGCATCGAGTAGAGCTGGGCATTTCGTTGAATGTATTCGGCGAATTGCACTGAGGAGCTATGGTTAGCTGTCGTCATCGCGGGGCCAGTCGACAGGCCATTGCCGTCACTGGCAAGGTGGTTGAATTACCTGTGTCACCGGCCTCTCCAGAGAATGCGAGC…
C09843U_F	ATAACTAATTACATGATGCGGCCCTCTAGAAGTGAATGTTGGTCCAGAGAT			FG05_11858_D	TTCTATCGCCTTCTTGACGAGTTCTTCTGAGTGGAAAAGTCGAGACGGGGCAGAAACATGTCGTTGATGGAGGTTTCCTATGTCTTTCTTAACTCATAGTTTGCTTGAATCCCTAGATGGACCGTTGTATCCCTGGAGTTGTTTGGCAACAAACTTGAACTCCCAGAACAGCACAGACGAGAGAGGATGATACAGTCAGTCATTTCCGAATTTCTTAGGTGGAGCAGAGTTTCTTTCTGGGGATGTTTACCATTTATGTTTCTTCTACATTTATCTATCTACTCTCATTGATAGTTTCAATTGCATTTTATTTTATTATATCTTATTCCATCCTACCCCTTGAGTCAGTCGTCCATACCTCTCAAGGTTGCTAGATATCTAGAGACGTCTTTGTTGGAT…
C09843U_R	CCGCTCCGTCCTCCGACTTCAATAAGGAGCCTTGTTGAGGAAATATTACAG			FG05_11858_U	ATAACTAATTACATGATGCGGCCCTCTAGAACAGAGCGTGGTGTTGCGGCACACAAACCAAACTGCTACCTGATTTGGAGCTCGGAAGTGATAATTCACTTGAACAAGTTGATTGTCTCATTTTCCAGAAACCCCTTCGTCTGGTTTTTGCAGTTTGTTTGCGGGGACCCGACGTGAGAGCAAGGGCCGAGAAGAAAGAGGAGCGAGTGCCTAACAGCACCAACGCACACCCCTCTTCCAAGCCTCACCCCCTGGCCGGCCCAGGACCAACTGACTAGGTAGTCAACCAACCATCCTACCTATCTAAGCAACCCAGCTCCTGGTCTTCAACACCGAGCAAGTGCGAACAGGACCAACAATCGATTTTCCTTGCCATCATTGTGAGGGTTATTTCGACTT…
C09843D_F	TTCTATCGCCTTCTTGACGAGTTCTTCTGAGATAGGGAATTAAAACAGGTC			FG05_03495_U	ATAACTAATTACATGATGCGGCCCTCTAGAAATCCTGATATCCTTGTCTACTGTTTCGGTTTGCCTATTCTCCGTTTACTATGAAGTGCAAAGCTGTTATAACTCCATAGTTATGAGACAACTTTCGTTAAACTACCAGTCAAAATCCTGTATCTGGCGTCATCACATTAACCGAAGTTGGGTCCGAAAGGAATGCTGAATCAGGAGATGACGGATTCATGCAACTCGCATATCTGTGTACGAGGTAAACGGGACTTTAAATCGCCACCCTGATGACACTGGGCAGCAGTGTTACTATTACGTCTACCTGTGCATACATACCGTCGCGTTGGGAGAACAAGGACCCAAGTAAATGGGATCACTTCAATCCTTTACCCCATAGTAAGCAGCGGGACACTG…
C09843D_R	ATACGACTCACTATAGGGAATATTAAGCTTCGTTGATGATGGACTGGCT			FG05_03495_D	TTCTATCGCCTTCTTGACGAGTTCTTCTGAAAACTTTTTTCTTATGTAACGAGAAGTGTTCCCCATAGTTTTTGAACCTTCGTATCTTGAAGCTGTTGTTCTGCCGATCAGTACTCTCCTAGTATTTACTATGTAATTAGAATTCTACTATGTCCCTCATCCCTTGGCCCGAAACTACCAACTGCAATAGCCATGACTAGCATAACGCGATAGCTTGGTGTCCAACCATGTTTTTGCCTGTGACTGACCAGGATGAATCATATTCGGCTCAGGGTTTATCTCGCTAAGGGGCATGCCGGAGAGTATCCTCAATTACGCGACCCACTCATGATATGATCACTTCGCAGAACCAACAGACAGAACCGAACAACCAACACTCAACGGCCAACAAGCGGTGAG…
C02861U_F	ATAACTAATTACATGATGCGGCCCTCTAGAATCTTGGGATACAATGCCAAAT			FG05_02861_U	ATAACTAATTACATGATGCGGCCCTCTAGAATCTTGGGATACAATGCCAAATTCTCCACCATAACCACGTTTGTGTATAATATTAGGGCGTTGCGCCCATGTTGTTTTGCAAAGTCTTCCGCGTAACGCATCAATACTTTGCCGTATCCACGGCCTTGGGCTTGCGAGTCAATGACGACGTTGTCAATCTGAACTATATCCGCGTTGTCTGCGTGGTAAAGGATTAGCGCGCCGACTATTTCTTTGTCGGTTGGCCGTAGGACGAAGATTGAATGGTCTGGCGACGCGAGAAGGGATTGGTAGTCTGTCGTCATTGGGGCTGGGGGTTTGTTCATCCGTGGAATGTATTTCGCGTAGGCTTTATGGATGATAGATTGGATGTAAGGTACATCGCCTACC…
C02861U_R	CCGCTCCGTCCTCCGACTTCAATAAGGAGCGATGTTGGTGATGGATAAATAT			FG05_02861_D	TTCTATCGCCTTCTTGACGAGTTCTTCTGATACATTAATGGACTTGTTAATCTATTCAGTCACATTACTCCAATCAAACAAATTAATAGCCACAATGCCTGCATCCCTGTACGTACTGCCGAATGGAGCAAAGCTCAATCATGGTTATGTAAACGGTATTTTGTTTCCTCTGTTGTGTGTGTCACACACACAATATCGTGACATCGTCCATCATTGTGACGTCTACACCAGCGCCAAGGATGACAGCTGCATTGATCTCTGGTATAATTGGTTATCCTTTGCATAACAGGACCAATTGTTCCGGACGTCTTACAACCGCTGGGAATGCGGTGCAGTTAGTGACGACTTGGTGATGTGAACTCATTATTCCGACGCACTTTAATTTGTATTCTTCTTGAA…
C02861D_F	TTCTATCGCCTTCTTGACGAGTTCTTCTGATACATTAATGGACTTGTTAATCT			FG05_09972_D	TTCTATCGCCTTCTTGACGAGTTCTTCTGAGCATATTTCACAGCATGAAGCGTAGCGAACATGCAGGATGATCTTGACTTGGATCACTTACACACCTGTACGATTATGATAGCGTTGATACCCTCTAATGAGAGTTGAGAGAAGAATTGTATAATTTACTATACCCACCACAAATAACTTGCCCTGTGCCATGTGCCTTGTCCGTCGCCTGCGGCTTGTCTAGTACGACCTCGTGATCATGCTTGACCACTGAATCATCGATCCTATATTTGCTTGTCTCAATTCAGTTCAAAAAAAAGAAGAAAACAAAACGATTTTCCTTGCCATATACTACTGATTTCCAGTCTGTGTGCCTACTGAAAGTCATATCCTCCGTTCCGTATAAGAGAAAGTTGCCAA…
C02861D_R	ATACGACTCACTATAGGGAATATTAAGCTTGGCAACTTGCGATATTCGCAGT			FG05_09972_U	ATAACTAATTACATGATGCGGCCCTCTAGAATTTGTTGGGTGTTTGGTCCAGACAGAAGGCTTTGGAGATAGCAGTTGGCCATTTTCTCTTGTGTGAAATCACGATTTGTAGGCCGCACCTTGACAACATTGGGGTATTGCTTTAATAATTCCTTGAATAGTACCTACCTAACAAACAAATCTCATTGACTTTGAACTGTCCTCTCTATCGAGTCTACGAGCATCTTATCTTTTGACCTTGTCACTGTTCGTCCCATCTCGATCTCGCCCTTGGCCCTTAGCCATTTCATCTGCTCATCTTTAACTCTTTTAATAGTTGAACAATTCAACCTGATGTCTCAAACTATTAACGGTAATATCTCCAGCCCTATGACATCACCCCCACGATCCCCTGTTTTT…
C11507U_F	ATAACTAATTACATGATGCGGCCCTCTAGAGAGGGTAAGACATTGAGCTGGT			FG05_10687_D	TTCTATCGCCTTCTTGACGAGTTCTTCTGATAGAGGAATTATACTGAGGTATTAGTGTTAGCTTTATCTATTATAGGAGCAATACGATATTCTATAATTTAAGTCTATTTTAGTCAAAGTTTATTTTTGTATTATGTTAAAGCATTAGTTATATTTATTAGTAAAAAGTAAAACTCTTATTATAGTAAACCAATTTTCTTTAGGTCCTAGGTTTAATAATTAAACTTATAGCAATCTTAATATTACTATAGGAAGAGATATTCATAATTTTACTTTAATATGTTATTTCTTTTCCTATAGCTAAAAATTCAAGTCTGTAAACTGATGTATACCTGAGCCTACTGTAATGAGATTCTTAGAACGAGGCATCTTTACTCTTGCCCTCGAGTTAGGCGGCAC…
C11507U_R	CCGCTCCGTCCTCCGACTTCAATAAGGAGCGCTGAACGAGTGGCTGCCAATT			FG05_10687_U	ATAACTAATTACATGATGCGGCCCTCTAGACATTGATGAGAGTAGAAGAAGCTTGAACCGGTGAATTGATGAGGGATGCGGAACGAAGATAGCTGGTTTGCAGTCTGCTCTTTATACCACTTGTCCGATCCTTCATGAGAGGCCACTTCAACATGTTAAATATCGCATAGGCTGCCAAATCATTCAGCTGGAGACCCAAGATGCAGGCTCCATCTCCGAATAGGGTATCTGTATGCCAATGCTTTCAGCTCCCATCTCACATGCCAATAAAAACACCAATACTTGCAAGCAAAAACAGGCTGAGTTCCCGTTTCATTGCAGGTATGTGATAGACCAACACGGCAAAGCGCACTAAGAAACGACCAATCTAGACTCACCGGGAAGGGCCGTGGCCAGTCA…
C11507D_F	TTCTATCGCCTTCTTGACGAGTTCTTCTGAGTCTTTATTATTGCTTCCATGG			FG05_12439_D	TTCTATCGCCTTCTTGACGAGTTCTTCTGATATTTCCCCCGCCCCCAACTCCATCGTCAACTCAGACTAACGCCTTTTCAGAAATGCATTGTACCTGACCTGGTGCACGCGCAATTTTCGCTTCGAAGTTCTATTTACACTCCGTTGCATCTGGGGCTCCCGCGTCTTCACTTCTTACCTTCTTAGTGGGCAGCCTGTTCTGTGCAGTGGATGTTTACCTTGTTATCTTTCATGATCTTATGTTTTATGGGTGCCTTTGTCGAGTATGTGGGCCTAAAATAGTTTACGATAGAAACGTATGTAATATCGACGACTGGATGGAGATTCTCTGTTTCGCAGTGATCCTTGGGGCTTTGGGGAACGATTTATATCCTATAGTCTTTAGACTCTGTGTTCGGA…
C11507D_R	ATACGACTCACTATAGGGAATATTAAGCTTTCTTCCTGGACCCTAATGATAG			FG05_12439_U	ATAACTAATTACATGATGCGGCCCTCTAGAAACTTATCGAACTTTTAGTCAGATTCAAAGGGATGCATGTTTCTTCATCCCAAGGTAGGGCAAAGCCTATACGCTAGACAAGTTCAACTTGCAAGCCAAGAAGTCTGGGCATCGGCCATTCGGCAACGCTCCTTCCAATTGGAGTATGAAGTTGTATTACTCTATGGACTACAATTGGGTAGTTGTTGAGGGGGAAGTGAGGTTAAAGCGAGGTTCCGAGACAGTGTCTCACTCTCCCTTCAGCTGCAAGAATGATGGTAGCCTTGACTTGGGCGGTGAATTATCTTCTCAGGGCAAATTTGACCGTTGGAAAGCCAAGAAAAAGGGTCCTCGGCATTCTGGTATGAATGCATTCACTGATACAGACTG…
C02876U_F	ATAACTAATTACATGATGCGGCCCTCTAGAACTCAGAACGCCCGCCTTTCAAA			FG05_02878_D	TTCTATCGCCTTCTTGACGAGTTCTTCTGAATACTCTCTTGGAAGACTGGTTAGCCCAACGAGGTGTTTTGACAAACCTTTCGGGCCTATTTGTATTTTTTACTGGACACCGGATTAGTGAACAGATTTAGTTTGAAGTAGGGAGAGGGACGGGATGGCAGGGACGGAGATAGTGAGACAGGTTTCGGATGGGAAGCAGATAGCAATCAATAATTTCTTTTGTCAGATTACGACCGTATTTGACTGTGACGGTGAGACTAAAAGGTGCTGTTACTTACTCCATGTTTGTTGCTAGGAAAGCTACAGCAAAAAAGGCTTTCCTTCACATCTGTGCCCTTTTACCATCGAGGTTGAGTATTGCCTAACTACAATGAATTCACAATTAATTAAACGTGCTGT…
C02876U_R	CCGCTCCGTCCTCCGACTTCAATAAGGAGCTGTGACGACGCTGGACGAGGCT			FG05_02878_U	ATAACTAATTACATGATGCGGCCCTCTAGATCTTTGTGTGTCCTAATTTGCTGTGCTGAGTGCCTGAGGAAATCGTCTTCCTGGCAAAGGGTGCAATTTAGTTAGCTTGGCTCGGACCCTTGCAACATTTGATCGCCACTTCGTCGTCACACGCCTTGTGTATGGCTATGTCTAGAACAATAGCTGCCTTGATGGTCTTGTCGTCATCTCATCGCTTATTAGACCAACTGAAACACACTCTCAGTTCAGCTTAGATACATGCTGATCAAGATGCCAAGATCACTCACGATGGAATCTAGATAGAGTTTTGAACCGTAAAGGGTTCTCCAAGTACATCTAGTCTCAAACTAGCAGACAATACTACTCAATTGACTTTTCGGCACTTTCAAGTTCCGGCAA…
C02447U_F	ATAACTAATTACATGATGCGGCCCTCTAGAAAGCCAGATACAGGTGTGGTGA			FG05_02876_D	TTCTATCGCCTTCTTGACGAGTTCTTCTGATTGCAATCTGGAGCTTGCCGTCAACGCAGAATGAAGTAATTCCTTGACAGCCCACCTCTCTTTTCCTCTTTGCCCTTTACCAAATGCGTCTATCGTTTTGTTTTTCTATCAATCCTGTACCGAGCCAGAAGACTCTTGAGAACCTTCGAAGCCAACTACCCATAGCTCATCTTATGCACTATCCTGGCACAAATGAGATTTCCTTATAGCCAATCACTTATTCCTACCACCATGTCAAGTTAGTTTCGCAAGTAATAAATGTCTATGCTTCAGTATTACAAAGCATTACGAGTGAAGTTTGTTTGAAGAGCATCAGATTATAATTGTATCAATCCGCTTTGGACTCAACGTCTAGTATTAATATTGGAT…
C02447U_R	CCGCTCCGTCCTCCGACTTCAATAAGGAGCGTTAAAGAATGTGGGTGGTAAA			FG05_13952_D	TTCTATCGCCTTCTTGACGAGTTCTTCTGAGCCTGACTGCGTAAAAGGCAACGAGGTACCAGATTCACTTCTGGGTGTTCTCGTTCGCCTTGCCGGGCGCGGTGTTTCGTAATCGTCACTTGGAGCGCGTTTCGAGGACCTGAGACTTCTTTCATAGTCCATGCTCTTTTCACTCCGCGACGCGTCCGATCTTAGAGTGTTGAGGCGTCGACGCTTGAGAAAAGGCTCCTGCTTTGCGGCCTCTTCCATTCGTGCTGTACGGTTTGAGGAGGGATCTATTTTCTGGATCCAACTTTCTACCTGGAAATCAAGGGTCATTGTTTTTGCAGTTACCAAGTTGTTGTGCTTTTGATGACCGTGAATAATGTTGTTTTGACGATTGTTGATTCAAGTGGATAC…
C02447D_F	TTCTATCGCCTTCTTGACGAGTTCTTCTGAATATTCTCTGCTATAGACCTTT			FG05_13952_U	ATAACTAATTACATGATGCGGCCCTCTAGAATGCTGACTTGGTGATACCTCTGAGCGTAGGTAACAGGCCGGTCAGCTTACCATAAGCGAAGCGGAGATGTATCGGAAGTGTTGGGCTCTGATTGACTTGACTCTGTCCGATTGTCATTCCCCTCAATATCTGTGATAATCGAATGTATTTCTTCTTTCATATGAAACATTGTGCGACGATTATATCAAAATGACTTGCGAGATTAGCGCAGCTGATTGGTTCGCACCCACCTAATATCATATGTTCTTTGCTCACGTCAGCCGGCGTGGAAGTTGAATCGCATTGCCGACAGGTGAAGGATTCAGATCTGCAATGCTGAATCGGATTCGGGCCAATTGGCAATCAGAGCGACTTCCGCAAAAGATCCT…
C02447D_R	ATACGACTCACTATAGGGAATATTAAGCTTAGAAGAGCAAGACAGAAAAAGT			FG05_00009_U	ATAACTAATTACATGATGCGGCCCTCTAGAATTGAGCTTGAAACTCTAACGACTCTGAAGGTTCTACTATGCCGATGAACGAAAGGAAGACGGATCTCCTAAGTATCGCATTGACGGCGATGCACATGCGAAACTCTACTGGGAACTGGCCCACGCCAACACGCAGAGAACGTGGATGCAGACATTTGTCCGTAAGAATGCTATCGGGAGATCTCCATATGAGTCTGGGAAACTCAACTCAAATAGTAAGGATGGTAGAGGTATCCTATGATTTATGAGATAATCAGGGATCTATAGGACGGCGAACAAAAACAGTTATTAAATTGGCGATACAGGATTGAGCATCCTCTTCTTTTAACTACCAAGTGAACAACACAGCCAAGACAAGAGTTGTGGTAC…
C11513U_F	ATAACTAATTACATGATGCGGCCCTCTAGAGTCGTTGTATTTAACGTATCGG			FG05_00009_D	TTCTATCGCCTTCTTGACGAGTTCTTCTGAGACAGCTACTACACAGTATATTAGCAATTTTTATAGCCGTTCCCTTGCTGACAACAGCAAATACAAATCAGATGTATAAACGTTTGTATCATTCGTCTCGGGTAGTCGATTTACAGGGAATCTTTCAAACTCAGACTTTCTCCCAACAACAGGGACCCAGTGCATCAGCAAATGGGACAGCAGCGGTGAACCTTATATTAGGGCAGGGCAAGGCAAAAACAAAAAAAAAATATATAGGTCTTGTGTAAGCATTGGAGTCATAATGCTTGAGTCATAATGCTTGAAAAGTGTAATTGAAGATGGAAACCTTATCGTCGGGGGGGAACAGCAGCGCCTTATTGGCCCTCATCTACGAGCTGATCGTCTCAT…
C11513U_R	CCGCTCCGTCCTCCGACTTCAATAAGGAGCAATGACGATCAGACGGTGCAGA			FG05_06479_D	TTCTATCGCCTTCTTGACGAGTTCTTCTGAGCGCTTGTGCATTGCATCACAGCTTAGTATCATTTTTTTCTCTTCTTGTTCTGCCCTTTTCTCTTTGGGAAGATGGATAGATCTGCATTGCATATAAGTGGTTTGTAGTTGGAATGAAAAACACATTTTTGGAGCAGGTTTTTGGGAGGTTTCTATGGGAGGGAATAATTGGGAATAGCCTACTCAATCTAATACTTTTTGCAACTTTTTCTGGCGACTTATGACTTTGATTTGTGACTTTGGTGAATGGTTTCTTTCCTCATAATTGAGTGAGCTCTTTCTTCTTCTTGATCTTTTGATGTGTGCGCTTGGTCTCTCTCATCTCTCTCATGTCAAATTCAGTGAAGCACATGACCAAAGCAGATTTGG…
C11513D_F	TTCTATCGCCTTCTTGACGAGTTCTTCTGAAGAATGGTTCCCGTCAATGGCT			FG05_06479_U	ATAACTAATTACATGATGCGGCCCTCTAGAAAATGACAGTGATTATGGTCGCGACTGGCCAACTCATGTCTTTTACTCCATGTTTTTTCAGTCGTGTCTTACCGGCTGTCTCTGGTATGTTGTGTTGCTACAGCGTTGAGGTCAACCACCTACGCAATCAATCCAGCCAGGAATTCAGTCATTTGGTAGGAACAATTGATGACAAGAAAAAAGGAAATTAATTTGGCGATACCAGTATCACCCATTGCTTGACTACAGCCGTGGATCCAATCTACCGACCAGAGACGTTGTTCTGCTGTGAATCACTCTTGGCGCAGCTGACTCTACCTACAACTTGGATACGCCCGTAAGGCTTGAAGCAATTGCCAAGAGCGTTGAATCCGGCAAACCCAAGGGCCT…
C11513D_R	ATACGACTCACTATAGGGAATATTAAGCTTTATCCCCCTTACATATGTGTCT			FG05_03954_D	TTCTATCGCCTTCTTGACGAGTTCTTCTGAGCGCTGAATACACCATGATAGATATGACTTCGATTCTAATGACCCTTTTTGTTGTGCTGGAGGATGTCTGGATAGTCAGCAATATCAAGGATGAGCACGAGTAGAGACACCTGGTTATCTGCAGAGTGTTGGAACACATAGACTAAACGGCGCTGTGGCCAATTTGTTTTAATGGTAATAAAAAAAAGAATTCCGTCATACGAATATTATAGTTAAATGTTTTTGTTGGGAGTTCTGTTCCTGTTGCATAACATAAAAGTTGAATTAAATCGCTGCAGTGATCCATAAGTACAGACTCCGCGCATCATGCTAGTCGTGATGTGTAGCAGAACGATCGTATATGTTCTGGTCTGCCGTTATATTAATACT…
C05068U_F	ATAACTAATTACATGATGCGGCCCTCTAGATCCACAAGCAGACTGTGATG			FG05_03954_U	ATAACTAATTACATGATGCGGCCCTCTAGAATTTTGAACCATTACCTTGCATTGTTCAGCTGTGTGTTATATGACTACAGAGAAAGATCTCTTAACAAAAGCTAGTAAGGATTTACACACTGATGTAGCTCATGCTTACCTTCAAGGTGTTCCGCCAGTCGGGGTTATTTTAAATGCCTCAATCTGTATGTACACATAGTGAACAAGGTTTTAAAAAAGACTAATCATCGGGTCTCGTCTTGCAATAATGCATGCTGATCTAGGTTGAAATTAACGCAGCGTTTTTAGCGGCCTGCCCAACAAGGTTGCAACGGTCAGCCAAAGATCCAGAACATCAGCCCTCGCGTCACAACAAATAAACAGTTGGTTAAGCATATTATTTACCTTAAATGAAGACAA…
C05068U_R	CCGCTCCGTCCTCCGACTTCAATAAGGAGCGATGATAGGTTGGTGTCAAA			FG05_02961_D	TTCTATCGCCTTCTTGACGAGTTCTTCTGAGCACATACAATTGTCGTTCTTTTGAGACGGCGGTTACACTTCTGGTTCTTTCAATTTATATTCAGACTAGATCAATAAAAGTCGAACATTTTTACATTGAACGTCGTTGCTCAGAAGTCTTCAGCGGTCAACCCAACATTCTTAATCTTGGCTAAGCGAAGCAGCTCCTGACCAATTGCCAAATCCATCACACCTGTTCCAACACTCTTGTAAATGACAAAACCATCTTCAAGCCACTTGTTGAGATCATCTGGGTTTTGCTTCGTCTTTGTCTGAAACAACTGGCCAATCTCGAGCATTTTATCCGTAGGTATCTCGGCTTTGACCAATTCTCCGGCTTCTTGTAGACACCCGTCGCGGCTGTCGACA…
C05068D_F	TTCTATCGCCTTCTTGACGAGTTCTTCTGAGAGCCGAATGGATTGAGTCG			FG05_02961_U	ATAACTAATTACATGATGCGGCCCTCTAGACTAGCGAAGCCAGATACTTATACCGACGTTACGCACGGTTACAACGTCCACTGGGAAGGAAACGATGTAAAAGGTGAGTTTCATACCGCGGCGTACCTTTTTAATATGCACAAGGCTAAAAAGACCAAGGCACCTTTAGCAGTGGAGTCACTTTCACCTCCAGGATCAATGCCGACGCTGCCAGTCAAACCTACAACAGTTGGGTCGGATCCGGAAACAATGGATACAAGGACTTTACTTGCTGGAAGACGGCCAACCCCGGGAGCAGTCCCTCCTTTTCCTTGCTGTATCGCGTAGACGGTTGGGACGTCTACAGCATCTACTTTTGCAGAAACAACAAGTGATGTATCATAATGGATGCGGAATAGG…
C05068D_R	ATACGACTCACTATAGGGAATATTAAGCTTTGTCGGCCATTTACTCCATGT			FG05_03111_U	ATAACTAATTACATGATGCGGCCCTCTAGATAAATGAAACGCGCTATTACCGAATATTTCCAATTGTTACGATCGGTTCCGCATGCTTAAATGAGCGCGACCCAGCATCAGCTGGTTGAGATTCTACAGGACAAGGATTCAAGATCGTGATTCGCTCGGCAAGTAGCGCAGAAGATTTCTCGGAAATGCGCTCGGGTACGTATACTCCAAACTCAAGACCTGAGATCTCTCTGCCAATCGAACTGGTAAAAGGAAAATAGATGTGTTATCCAAAAGCAAACGATTGTCAATGTATTTACCCAATTGATGTTGATCATCACCGTTAGACGTTTCAACGTTTTGTGACGGATAACCATGGCCCATGTAGCAGCACTTCGTGGGGTAACATTCAATTGAGCA…
pYESTrp_rev	GCGTGAATGTAAGCGTGAC	Genotyping for Fg trasnformants		FG05_03111_D	TTCTATCGCCTTCTTGACGAGTTCTTCTGAATACCACAGGAGTTATTGATTATTCATCCAAGACACTTGTATGGTCTTGACTAGCAGTCTATCTATTAGTGGAGACAATAATGTTATGTCCCAAGTCCATGATGGTGATATTAAAGAGTGGAGTTGAGATTTGTAATGACGCTGGCTCGGACATCCGAGCAGCCTATAAAACCATCGCGCTGGTTTCTCAGCAACGCATTAAAAAAAATCATCACGCCCCGAACATAATTCAATCATCGTTTATATATTAAAAAAAAGCATTTCCAAATGTTTATCATCAATCTGGCGTTCACCGCACCAATTAACCCATCGGGTATCTCTCCTGTCCTCACAGAAGCCCAAGTATGGAAAGGCCTCCAGCGCAAAGTC…
T7_for	TAATACGACTCACTATAGGG			FG05_08884_U	ATAACTAATTACATGATGCGGCCCTCTAGACTCACCAGAGGCGACAGCGTGTCGAGGCGGAACGATACCGCCGCTACAACGCCTAGTTGTAGCGGCAGCAGGCACGATCACGTTGGGTGACTCGACCGCCGCCATCTTTCCTTCGGTTTCTTTTTTTTGACGATGCACGTAAGTATGTTTGCTCGCGTTTGGTTCCCCAGCACTAACTTTTCGGTCCAGTAATACCAGGCCGTTCAACGTTTTTTTGGTGGTTTTTTTTTTTTTTTTTGAAGCATATCAGCATAAGTCCACCCGGCGATGGTGGCGCTGCGACTAATTTTTTGCTCCCTCCCAGTTTACCAGCACCAGATGGGCTTTGTTGCCCACGAGACAGACAAATGTCGTTGGGTGCCAAAATGG…
FG_GenoR1	tacagcttgtgttgtgtgac			FG05_08884_D	TTCTATCGCCTTCTTGACGAGTTCTTCTGAGAAAACTTCGAACAGATGCCGCTGGATTCTGTTTCATCATTGGGGAGTGGCATTAACTTATAGTTATCGGTGCAGTGTTGATCTCATGTTTGGGATATGTGGCAAAAGTATGTTTAGTTTGGTTAAATCGTTTCTTGCTAGTGAAGCTCTGTTGGAGCCTCGAATGTTACATCATTTTTGCGTATATCTATGTTCTTCTCAGTTTGTGGTGTGACAATTACCAAGTTTGCCAAACTCGGCTTCACATAGAACGCGGTATTCCATGAGGTGTCAGACATCAAAGTACAACCCCTGATGGACTCTAAAATGTGAATTATTCAAAATTGAATTGGAGAAGTAGTTTGCAAACATCCGTTCGCCGGCCCCAAT…
FG05_11858_F	CACGGCTGTGAACTATCTGAC			F6-pYESTag-02877Upstr	ATAACTAATTACATGATGCGGCCCTCTAGACTTGTCACCTTTTCTGAGACTTGTTCCTGACTGGGAATGTTAGTGTCCGAGTACTAGTAGATATGTCTTGCATAGCGGCATGGGGGAATCGGACTTGTGACCAATGTAATGTGAGGAAGAAATGCATGATGGTTGATTCACTGTTAAGCCTATATCCATGTGAGACCGATATCTTAGACATAAAAGTGTCGGATTAGGATATACCCAATAGGATCTCAACAAATGAAGCCGGTACAAGGAGTGAGTAGGGAAGAAAAAGCCATGACCTGGTATGCCGGGCAAGGGATGGAAGACAAAAGTCTCTCGTCTTTTCTAAATTACGTCACATACGTAAACCTACGACCAGTATACGGCATTTGAGATCATTTA…
FG05_11858_R	GGTTGCAGTATCCTTCCCATC			F3-pYESTag-gpdApro	ATAACTAATTACATGATGCGGCCCTCTAGAGCTCCTTATTGAAGTCGGAGGACGGAGCGGTGTCAAGAGGATATTCTTCGCTCTGTATTATAGATAAGATGATGAGGAATTGGAGGTAGCATAGCTTCATTTGGATTTGCTTTCCAGGCTGAGACTCTAGCTTGGAGCATAGAGGGTCCCTTTGGCTTTCAATATTCTCAAGTATCTCGAGTTTGAACTTATTCCCGTGAACCTTTTATTCACCAATGAGCATTGGAATGAACATGAATCTGAGGACTGCAATCGCCATGAGGTTTTCGAAATACATCCGGATGTCGAAGGCTTGGGGCACCTGCGTTGGTTGAATTTAGAACGTGGCACTATTGATCATCCGATAGCTCTGCAAAGGGCGTTGCACAA…
FG05_06479_F	TTTGAATCTTCTCCCAGCTC			F4-gpdATag-GFPwoStp-10xGly-02877Tag	AACAGCTACCCCGCTTGAGCAGACATCACAATGGTGAGCAAGGGCGAGGAGCTGTTCACCGGGGTGGTGCCCATCCTGGTCGAGCTGGACGGCGACGTAAACGGCCACAAGTTCAGCGTGTCCGGCGAGGGCGAGGGCGATGCCACCTACGGCAAGCTGACCCTGAAGTTCATCTGCACCACCGGCAAGCTGCCCGTGCCCTGGCCCACCCTCGTGACCACCTTCACCTACGGCGTGCAGTGCTTCAGCCGCTACCCCGACCACATGAAGCAGCACGACTTCTTCAAGTCCGCCATGCCCGAAGGCTACGTCCAGGAGCGCACCATCTTCTTCAAGGACGACGGCAACTACAAGACCCGCGCCGAGGTGAAGTTCGAGGGCGACACCCTGGTGAACCGC…
FG05_06479_R	AATAGGGAAGTTGCTAAAGA			F5-02877UpstrTag-GFPwoStp-10xGly-02877Tag	ATTCTTTGTATCCGATTTTGTCCCATCACCATGGTGAGCAAGGGCGAGGAGCTGTTCACCGGGGTGGTGCCCATCCTGGTCGAGCTGGACGGCGACGTAAACGGCCACAAGTTCAGCGTGTCCGGCGAGGGCGAGGGCGATGCCACCTACGGCAAGCTGACCCTGAAGTTCATCTGCACCACCGGCAAGCTGCCCGTGCCCTGGCCCACCCTCGTGACCACCTTCACCTACGGCGTGCAGTGCTTCAGCCGCTACCCCGACCACATGAAGCAGCACGACTTCTTCAAGTCCGCCATGCCCGAAGGCTACGTCCAGGAGCGCACCATCTTCTTCAAGGACGACGGCAACTACAAGACCCGCGCCGAGGTGAAGTTCGAGGGCGACACCCTGGTGAACCGC…
FG05_02876_F	CTCTCTTTCACACAGAAGCA			F1-TrpC-nat-TrpCT-02877downstr-pYESTag	ACAAAATTCATCCCAATACACTTCGAGGGAacagaagatgacattgaaggagcactttttgggcttggctggagctagtggaggtcaacaatgaatgcctattttggtttagtcgtccaggcggtgagcacaaaatttgtgtcgtttgacaagatggttcatttaggcaactggtcagatcagccccacttgtagcagtagcggcggcgctcgaagtgtgactcttattagcagacaggaacgaggacattattatcatctgctgcttggtgcacgataacttggtgcgtttgtcaagcaaggtaagtgaacgacccggtcataccttcttaagttcgcccttcctccctttatttcagattcaatctgacttacctattctacccaagcatcgataag…
FG05_02876_R	CCCGTTGAAAGTGGTGCCTA			02877UpstreamTag-BFPwoStp-10xGly-60bp02877Tag.ape.ape	TATTCTTTGTATCCGATTTTGTCCCATCACCatgagcgagctgattaaggagaacatgcacatgaagctgtacatggagggcaccgtggacaaccatcacttcaagtgcacatccgagggcgaaggcaagccctacgagggcacccagaccatgagaatcaaggtggtcgagggcggccctctccccttcgccttcgacatcctggctactagcttcctctacggcagcaagaccttcatcaaccacacccagggcatccccgacttcttcaagcagtccttccctgagggcttcacatgggagagagtcaccacatacgaagacgggggcgtgctgaccgctacccaggacaccagcctccaggacggctgcctcatctacaacgtcaagatcagagg…
FG05_11507U_F	TCGGATCCAATACCTTGACAG			F2-02877CDS-TefT	ATGTCCATCATCGCAGACAGAGTCAGAGACAGAACCCTCTCTCGAGAGGATTTCAAGGACTTGACCAATGGCGATGATATCAACAAGCCAGTCGATGGCAATACGCCCCTTGGTTATGCCGTATTGAATGGGGATACTTACGCTGTCCGCCTTCTCATCAACCACAAGGCCAGTGTCACGAGAAAGTCCCCCAATGGTCTCTCTGTTCTCCACATGGCAGTTGATGCCAAGGAGAATGCAGCACGGGTCGTCAAAATCCTCCTCGAGAGCAAGGTCATCAATGTAGATGAAGAAGACGACTCCTTTCCCCATGACACTCCTCTTATGCGGGCGTTGAAGAATAACCCGGATCCTGTCATCATCAAAGCTCTCAAGGACCGCGGGGCGTCCGTCACCACC…
FG05_11507_G_R	TAGGAATACTGGTGTTTGTAA			F2-02877CDSwoANK-TefT	ATGTCCATCATCGCAGACAGAGTCAGAGACAGAACCCTCTCTCGAGAGGATTTCAAGGACTTGACCAATGGCGATGATATCAACAAGCCAGTCCCGAACAGCAAGGGTGAGACGGCGCTGGATCTGGCAGATCGCCTTCTCAACTCCAAAGCCAAAGAGGCTCTTGTTGCCCCGGATCCCCAAAACCCAACCGGGATCTCGCTTCCACGCTTCCTTGTTTCGTCGGCCTTCCTCTTGCTTGATTACCTCACGCCTCGCAAGTACCTGCAAGACAGTGTCATCGCAGCCTTCAAGATGATTTACGATCAAATTGTTGTCCCTCGTCTGGCGGCGCCGGTATCCACATACCCAAAGACAAAGGCTGAATTGAAAGCCATACTCGAGGATGTCGTGGCAACG…
FG05_02447U_F	agtcctccttcttgcctttc			F2-02877CDSwoVWA-TefT	ATGTCCATCATCGCAGACAGAGTCAGAGACAGAACCCTCTCTCGAGAGGATTTCAAGGACTTGACCAATGGCGATGATATCAACAAGCCAGTCGATGGCAATACGCCCCTTGGTTATGCCGTATTGAATGGGGATACTTACGCTGTCCGCCTTCTCATCAACCACAAGGCCAGTGTCACGAGAAAGTCCCCCAATGGTCTCTCTGTTCTCCACATGGCAGTTGATGCCAAGGAGAATGCAGCACGGGTCGTCAAAATCCTCCTCGAGAGCAAGGTCATCAATGTAGATGAAGAAGACGACTCCTTTCCCCATGACACTCCTCTTATGCGGGCGTTGAAGAATAACCCGGATCCTGTCATCATCAAAGCTCTCAAGGACCGCGGGGCGTCCGTCACCACC…
FG05_02447_G_R	GCATCAACCTCGACGATGATGG			FG05_05068-HA-gpdAT	ATGTCCCCATCATCGACAGGCGAATCCGCTCACTCAATCTCAATCAACTCAGCCCGACCATTCACCGTTCCCGCTCGCGACAGCTTCGCACTCGACCTTCCAATGTCGTCACTTGCAACCATGTCGGCCGACGCCTCACTCAAGTCCCCCGTCAGTTACAAAAATCAGCGTACGCCCAGCTTCAGCATGGTCACGTCTCAAAAAGCCCGCCACCTATCGCAATCCTCCGATAATAACAGACCTGACAATATGTCCAACGGTGGACAAAAGGTCTCAAGCGACGAGGGCTCAAACCCACTTAAGAGGAGAAATACAGAAACCGGGGTCGATTATCCCCGCCGCAGGGCTACTATTGCTTGTGAGGTTTGCCGTTCGAGAAAGTCGCGGTGCGATGGAACA…
FG05_02877U_F	ACCTACAGCTTACTCTAGCTTC
FG05_02877_R	TGATGACCTTGCTCTCGAGG
FG05_02961_F	tccaagtcaaatcacattca
FG05_02961_R	AGGGGTAATAACCAACACAGGT
FG05_10687_F	TGTCTACGACAAGGCATGTG
FG05_10687_R	AGGATCAGGTTCATCTCTTGG
FG05_03954_F	CTCCCACATTCCTATTCCTCAG
FG05_03954_R	GTGGAGGCATTTCCAAAGTAC
FG05_13952U_F	CTCCAACAAGCAACACATAC
FG05_13952D_R	GAACACCCAGAAGTGAATCT
FG05_02861U_F	atttatccatcaccaacatc
FG05_02861D_R	ATGTTCTCCTGGACTGTTCC
FG05_09972U_F	CCCTACAACCACTAAAACCT
FG05_09972D_R	GAGAGCACCGCTGACCTTGT
FG05_12439_F	TTTACAGCTCGGTTGCGACT
FG05_12439_R	CACTGGTAGCAGCAGACCTC
FG05_11577_F	ACCTATCATCTTCTTTCACC
FG05_11577_R	AGCTTCTAACGCGACTCC
FG05_09843_F	AGGCTATCACCAGAGGAGCA
FG05_09843_R	GAGCTGGCCTTGCGTATGTA
FG05_06802KO	GAAAAACCTGGGCCAAGCAG
FG05_06802	CCATCTCAACATCGCTTGCG
FG05_03495KO	TCGACCGTTTCTTTCCACGT
FG05_03495	CATCGATAATATCTTGACCACT
FG05_02878U_F	GAGTCTCCTTGGTTCTGAGAG
FG05_02878_R	CGTGCAGTAGTTTCTTTATCA
FG05_12110_F	GCAAGATACGAAGCAGATGA
FG05_12110_R	GTTAGTGATGATAGTTCAAACG
FG05_11513_F	GCTCACATGCCTGACTTAAAC
FG05_11513_R	TAGCAGTAATGGAGAAGTTT
FG05_00009_F	GGTCTCTCCGCTACATCTTG
FG05_00009_R	TAGTAGGCATGATAGATCCA
FG05_05068_UF	AAGTTTCTGGAGTTGTTCGC
FG05_05068_R	AGCAATAGTAGCCCTGCGGC
05068-HA_GenoF	CCAGATTATCAACGATGTGGT
05068-HA_GenoR	GACTCAAAAACTCCCACAAC
GenoR5	CAAAGCGCCTTGCACGTGA
genotF3	gatcgagacctaatacagcccc
genotR4	TCCCGGATTAATAATCATCC
GFP_R	tgcttcatgtggtcgggg
BFP_R	ttgaagaagtcggggatgcc
nptIIR	ccaccatgatattcggcaag
GSP_R	CTGTCTGCGATGATGGACAT
5'Arm_02877F	CATGGAGGCCGAATTCATGTCCATCATCGCAGACAGAGTC	Y2H cloning
3'Arm_02877R	GCAGGTCGACGGATCCGCCAAACAAGACTTCCTCAATCCA
TRI4FqPCR	TATTGTTGGCTACCCCAAGG	qRT-PCR
TRI4RqPCR	GCCTTGAGAACCTTGACTCG
TRI6FqPCR	TTACATGGAGGCCGAATCTC
TRI6RqPCR	AAAGTCCTTGGCAGGATCG
TRI5FqPCR	CACTTTGCTCAGCCTCGCC
TRI5RqPCR	CGATTGTTTGGAGGGAAGCC
FG05_03544FqPCR	TGGCGCTATTCGTCTTTTGG
FG05_03544RqPCR	TGCACGGTGTTTTGATGGAC
FG05_00060FqPCR	ATCTGCGCCTTCTTCCAAAG
FG05_00060RqPCR	TAGGACAGTAACAGTCGCCATC
FG05_03139FqPCR	TGCAAAGGCTGGAAAGATGG
FG05_03139RqPCR	TGCAAAGGCTGGAAAGATGG
FG05_00765FqPCR	AAGGCCCAAAAGGTTGATGC
FG05_00765RqPCR	ACCTTGAACTCCATGTCACCAG
FG05_00416FqPCR	TGGTAA CGGTGCGAACTTTG
FG05_00416RqPCR	ATGAAGCGGAAGACAATGGC
FG05_01947FqPCR	TGATTATCGCAACGCACCTG
FG05_01947RqPCR	ATGGCGCGCATCATGATATC
FG05_01185FqPCR	TTGTTACTGACTGGCGTGAC
FG05_01185RqPCR	TTCTTGATGGTTGGCTTGGC
FG05_02877FqPCR	ATTGCAAGCTGCCCATCATC
FG05_02877RqPCR	AATGCTGGCTGTTGGCTAAC
FG05_01576FqPCR	TCAAGCGTCACAAGCAAACC
FG05_01576RqPCR	ACTGGTCCTTTCCGCAAAAC
